# Hypoxia disrupts circadian rhythms in astrocytes and causes synapse engulfment defects

**DOI:** 10.1101/2024.02.22.581651

**Authors:** Li Li, Jong Bin Choi, Chi Hong Shin, Saw Htun, Sherry Mestan, Anna Voss, Jennifer L. Shadrach, Alyssa Puno, Dhriti Nagar, Nephy Ramirez, Daniela Rojo, Samuel H. Lee, Erin M. Gibson, Julia A. Kaltschmidt, Steven A. Sloan, Won-Suk Chung, Anca M. Pasca

**Affiliations:** Department of Pediatrics, Stanford University, Palo Alto, CA 94305, USA; Department of Human Biology, Stanford University, Palo Alto, CA 94305, USA; Department of Biological Sciences, Korea Advanced Institute of Science and Technology (KAIST), Daejeon, Republic of Korea; Department of Human Genetics, Emory University, Atlanta, GA 30322, USA; Department of Neurosurgery, Stanford University, Palo Alto, CA 94305, USA; Department of Psychiatry and Behavioral Sciences, Stanford University, Palo Alto, CA 94305, USA; Department of Molecular and Cell Biology, University of California, Berkeley, Berkeley, CA, 94720

## Abstract

Astrocytes are emerging as key regulators of neuronal synaptic network maturation and function, through control of synaptic pruning. This is important, because individuals with ASD have excess glutamatergic synapses in the cortex, but the biological mechanisms underlying this phenotype remain unclear.

Here, we used human cortical organoids (hCO) derived from induced pluripotent stem cells (hiPSCs), to examine the effect of hypoxia on synapse engulfment in human astrocytes at postnatal-equivalent stages of development. We identified that hypoxia significantly inhibits the synaptosome phagocytosis, and that this phenotype is mediated through disruptions in the astrocytic circadian rhythm molecular pathway and subsequent decreased expression of MEGF10. Lastly, we demonstrated that circadian clock disruptions are sufficient to induce these observed phenotypes even in the absence of hypoxia, both in hCOs and within the mouse hippocampus *in vivo*.

Our study uncovers a novel mechanistic link between hypoxia, circadian rhythms disruptions, and synapse pruning by astrocytes, and provides insight into the pathophysiology of ASD, and other neuropsychiatric diseases. Separately, the demonstration of the presence of circadian rhythms in hCOs opens an unprecedented opportunity to dissect the role of circadian clocks in normal brain development and how it contributes to specific diseases of environmental or genetic origin.
