## Extended Table 1 - lines used for each experiment for "Hypoxia disrupts circadian rhythms in astrocytes and causes synapse engulfment defects"

### Sheet: Extended Table 1
Extended Table 1. hiPSC lines and hCOs used in various experiments and figures
Figures/ Line Name	2242-1	1205-4	1208-2	8119-1
Fig. 1b and c	3 hCO in each condition for each experiment; 2 experimetns using 2 differentiations	3 hCO in each condition for each experiment; 2 experimetns using 2 differentiations	3 hCO in each condition for each experiment; 2 experimetns using 2 differentiations	3 hCO in each condition for each experiment; 2 experimetns using 2 differentiations
Fig. 1e and f	~12 hCO for each experiment; 3 experimetns using 2 differentiations	~12 hCO for each experiment; 1 experimetns using 1 differentiations	~12 hCO for each experiment; 3 experimetns using 2 differentiations	~12 hCO for each experiment; 2 experimetns using 2 differentiations
Fig. 1h and i	~15 hCO in each condition for each experiments; 2 experimetns using 2 differentiations	~15 hCO in each condition for each experiments; 2 experimetns using 2 differentiations	~15 hCO in each condition for each experiment; 1 experimetns using 1 differentiations
Fig2a and b	3 hCO in each condition for each experiment; 2 experimetns using 2 differentiations	3 hCO in each condition for each experiment; 2 experimetns using 2 differentiations	3 hCO in each condition for each experiment; 2 experimetns using 2 differentiations	3 hCO in each condition for each experiment; 2 experimetns using 2 differentiations
Fig 2d, e, f and g; Extended Fig1b	~30 hCO in each condition; 1 experimetns using 1 differentiations	~30 hCO in each condition; 1 experimetns using 1 differentiations	~30 hCO in each condition; 1 experimetns using 1 differentiations	~30 hCO in each condition; 1 experimetns using 1 differentiations
Fig3b, c, d and e; Extended Fig1c and d	~20 hCO in each condition for each experiment; 2 experimetns using 2 differentiations	~20 hCO in each condition for each experiment; 2 experimetns using 2 differentiations	~20 hCO in each condition for each experiment; 2 experimetns using 2 differentiations	~20 hCO in each condition for each experiment; 2 experimetns using 2 differentiations
Fig3f, g and h	3 hCO in each condition for each experiment; 2 experimetns using 2 differentiations	3 hCO in each condition for each experiment; 2 experimetns using 2 differentiations	3 hCO in each condition for each experiment; 2 experimetns using 2 differentiations	3 hCO in each condition for each experiment; 2 experimetns using 2 differentiations
Fig3j	3 hCO in each condition for each experiment; 3 experiments using 3 differntiations for control; 2 experimetns using 2 differentiations for hypoxia	3 hCO in each condition for each experiment; 1 experiments using 1 differntiations for control; 2 experimetns using 2 differentiations for hypoxia		3 hCO in each condition for each experiment; 1 experiments using 1 differntiations for control;
Fig3i	3 hCO in each condition for each experiment; 2 experiments using 2 differntiations for control; 2 experimetns using 2 differentiations for hypoxia	3 hCO in each condition for each experiment; 2 experiments using 2 differntiations for control; 2 experimetns using 2 differentiations for hypoxia
Fig4b and c	~15 hCO in each condition each experiment; 1 experimetns using 1 differentiations	~15 hCO in each condition each experiment; 2 experimetns using 2 differentiations	~15 hCO in each condition each experiment; 2 experimetns using 2 differentiations	~15 hCO in each condition each experiment; 2 experimetns using 2 differentiations
Fig4e and f	~10 hCO in each condition for each experiment; 4 experiments using 4 differntiations for control and SR9011 treatment; 2 experimetns using 2 differentiations for hypoxia	~10 hCO in each condition for each experiment; 4 experiments using 4 differntiations for control and SR9011 treatment; 2 experimetns using 2 differentiations for hypoxia	~10 hCO in each condition for each experiment; 3 experiments using 3 differntiations for control and SR9011 treatment; 2 experimetns using 2 differentiations for hypoxia	~10 hCO in each condition for each experiment; 3 experiments using 3 differntiations for control and SR9011 treatment; 2 experimetns using 2 differentiations for hypoxia
Fig5b	~30 hCO in each condition for each experiment; 1 experimetns using 1 differentiations	~30 hCO in each condition for each experiment; 1 experimetns using 1 differentiations	~30 hCO in each condition for each experiment; 1 experimetns using 1 differentiations	~30 hCO in each condition for each experiment; 1 experimetns using 1 differentiations
Fig 5c, d and e	3 hCO in each condition for each experiment; 2 experimetns using 2 differentiations	3 hCO in each condition for each experiment; 2 experimetns using 2 differentiations	3 hCO in each condition for each experiment; 2 experimetns using 2 differentiations	3 hCO in each condition for each experiment; 2 experimetns using 2 differentiations
Fig 5f, g and h	3 hCO in each condition for each experiment; 2 experimetns using 2 differentiations	3 hCO in each condition for each experiment; 2 experimetns using 2 differentiations	3 hCO in each condition for each experiment; 2 experimetns using 2 differentiations	3 hCO in each condition for each experiment; 2 experimetns using 2 differentiations
Fig 5i and j	~15 hCO in each condition for each experiment; 3 experimetns using 3 differentiations	~15 hCO in each condition for each experiment; 1 experimetns using 1 differentiations	~15 hCO in each condition for each experiment; 2 experimetns using 2 differentiations
Fig 5k, i and m	3 hCO at each time point for each experiment; 2 experimetns using 2 differentiations	3 hCO at each time point for each experiment; 2 experimetns using 2 differentiations	3 hCO at each time point for each experiment; 2 experimetns using 2 differentiations	3 hCO at each time point for each experiment; 2 experimetns using 2 differentiations
Extended Fig1g	~15 hCO in each condition each experiment; 1 experimetns using 1 differentiations	~15 hCO in each condition each experiment; 1 experimetns using 1 differentiations
Extended Fig4d	~15 hCO in each condition each experiment; 1 experimetns using 1 differentiations		~15 hCO in each condition each experiment; 1 experimetns using 1 differentiations	~15 hCO in each condition each experiment; 1 experimetns using 1 differentiations
Extended Fig4e, f and g	3 hCO in each condition for each experiment; 2 experimetns using 2 differentiations	3 hCO in each condition for each experiment; 2 experimetns using 2 differentiations	3 hCO in each condition for each experiment; 2 experimetns using 2 differentiations	3 hCO in each condition for each experiment; 2 experimetns using 2 differentiations
Extended Fig5b	~15 hCO in each condition each experiment; 1 experimetns using 1 differentiations	~15 hCO in each condition each experiment; 2 experimetns using 2 differentiations
