## Supplementary material for "Hypoxia disrupts circadian rhythms in astrocytes and causes synapse engulfment defects": Gene ontology in 10-month astrocytes associated with hypoxia exposure

### Sheet: GO from up-regulated DEGs
Extended Table 3. Gene ontology of 10-months astrocytes associated with hypoxia exposure
GO biological process	# Homo sapiens (REF)	# of Upload	Fold Enrichment	raw P value	FDR
positive regulation of transcription from RNA polymerase II promoter in response to endoplasmic reticulum stress (GO:1990440)	12	5	11.7	0.000208	0.0193
intrinsic apoptotic signaling pathway in response to endoplasmic reticulum stress (GO:0070059)	34	10	8.26	1.87e-06	0.000464
integrated stress response signaling (GO:0140467)	31	9	8.15	6.71e-06	0.00125
cellular response to arsenic-containing substance (GO:0071243)	21	6	8.03	0.000258	0.0227
positive regulation of transcription from RNA polymerase II promoter in response to stress (GO:0036003)	26	7	7.56	0.000108	0.0114
gluconeogenesis (GO:0006094)	31	8	7.25	4.49e-05	0.00554
hexose biosynthetic process (GO:0019319)	34	8	6.61	7.86e-05	0.00868
regulation of interleukin-4 production (GO:0032673)	32	7	6.14	0.000325	0.0269
monosaccharide biosynthetic process (GO:0046364)	38	8	5.91	0.000154	0.0154
ADP metabolic process (GO:0046031)	49	10	5.73	2.97e-05	0.00384
nucleoside diphosphate phosphorylation (GO:0006165)	59	12	5.71	4.96e-06	0.000972
glycolytic process (GO:0006096)	40	8	5.62	0.00021	0.0193
nucleotide phosphorylation (GO:0046939)	61	12	5.53	6.69e-06	0.00126
ATP generation from ADP (GO:0006757)	41	8	5.48	0.000243	0.0216
purine ribonucleoside diphosphate metabolic process (GO:0009179)	62	12	5.44	7.74e-06	0.00133
purine nucleoside diphosphate metabolic process (GO:0009135)	62	12	5.44	7.74e-06	0.00132
regulation of transcription from RNA polymerase II promoter in response to stress (GO:0043618)	64	11	4.83	4.86e-05	0.00581
glucose metabolic process (GO:0006006)	100	17	4.78	5.25e-07	0.000168
positive regulation of fat cell differentiation (GO:0045600)	65	11	4.75	5.5e-05	0.00644
regulation of extrinsic apoptotic signaling pathway via death domain receptors (GO:1902041)	48	8	4.68	0.00062	0.0458
ribonucleoside diphosphate metabolic process (GO:0009185)	72	12	4.68	2.91e-05	0.00384
pyruvate metabolic process (GO:0006090)	61	10	4.6	0.000151	0.0151
regulation of neuronal synaptic plasticity (GO:0048168)	57	9	4.44	0.000409	0.0321
regulation of fat cell differentiation (GO:0045598)	133	21	4.44	7.6e-08	4.11e-05
regulation of DNA-templated transcription in response to stress (GO:0043620)	70	11	4.41	9.97e-05	0.0107
nucleoside diphosphate metabolic process (GO:0009132)	90	14	4.37	1.29e-05	0.00203
hexose metabolic process (GO:0019318)	143	21	4.12	2.26e-07	8.43e-05
monosaccharide metabolic process (GO:0005996)	163	23	3.96	1.16e-07	5.19e-05
cytoplasmic translation (GO:0002181)	124	17	3.85	7.22e-06	0.0013
cellular response to acid chemical (GO:0071229)	81	11	3.81	0.000314	0.0262
cellular response to decreased oxygen levels (GO:0036294)	147	19	3.63	4.62e-06	0.000917
circadian rhythm (GO:0007623)	133	17	3.59	1.65e-05	0.00247
cellular response to insulin stimulus (GO:0032869)	147	18	3.44	1.59e-05	0.00242
cellular response to hypoxia (GO:0071456)	139	17	3.44	2.76e-05	0.00376
intrinsic apoptotic signaling pathway (GO:0097193)	154	18	3.28	2.8e-05	0.00375
cellular response to oxygen levels (GO:0071453)	163	19	3.27	1.75e-05	0.00259
neurotransmitter transport (GO:0006836)	133	15	3.17	0.000183	0.0174
response to insulin (GO:0032868)	205	23	3.15	4.23e-06	0.000861
cellular response to starvation (GO:0009267)	165	18	3.06	6.37e-05	0.00729
response to starvation (GO:0042594)	202	22	3.06	1.04e-05	0.00174
cellular response to nutrient levels (GO:0031669)	214	22	2.89	2.37e-05	0.00337
cellular response to extracellular stimulus (GO:0031668)	245	24	2.75	2.12e-05	0.00305
negative regulation of DNA-binding transcription factor activity (GO:0043433)	174	17	2.74	0.000336	0.0276
negative regulation of translation (GO:0017148)	167	16	2.69	0.000604	0.0451
negative regulation of cellular macromolecule biosynthetic process (GO:2000113)	193	18	2.62	0.000381	0.0308
rhythmic process (GO:0048511)	267	24	2.52	0.00011	0.0115
cellular response to external stimulus (GO:0071496)	312	28	2.52	2.61e-05	0.00362
translation (GO:0006412)	377	33	2.46	6.54e-06	0.00125
response to decreased oxygen levels (GO:0036293)	299	26	2.44	7.4e-05	0.00828
apoptotic signaling pathway (GO:0097190)	276	24	2.44	0.000145	0.0147
peptide biosynthetic process (GO:0043043)	404	35	2.43	4.1e-06	0.000856
cellular response to chemical stress (GO:0062197)	269	23	2.4	0.000241	0.0216
response to hypoxia (GO:0001666)	286	24	2.36	0.000215	0.0196
regulation of autophagy (GO:0010506)	340	28	2.31	0.000114	0.0118
positive regulation of programmed cell death (GO:0043068)	517	42	2.28	2.57e-06	0.000591
positive regulation of apoptotic process (GO:0043065)	505	41	2.28	3.55e-06	0.000772
response to extracellular stimulus (GO:0009991)	484	39	2.26	7.35e-06	0.00131
regulation of apoptotic signaling pathway (GO:2001233)	361	29	2.26	0.000107	0.0114
cellular response to peptide (GO:1901653)	299	24	2.25	0.000505	0.0388
response to oxygen levels (GO:0070482)	326	26	2.24	0.000285	0.0243
regulation of translation (GO:0006417)	402	32	2.24	7.78e-05	0.00864
response to peptide hormone (GO:0043434)	353	28	2.23	0.000167	0.0163
response to peptide (GO:1901652)	434	34	2.2	4.77e-05	0.00579
regulation of cellular amide metabolic process (GO:0034248)	460	36	2.2	2.69e-05	0.0037
response to nutrient levels (GO:0031667)	452	35	2.18	4.16e-05	0.00517
regulation of cellular macromolecule biosynthetic process (GO:2000112)	551	42	2.14	1.01e-05	0.0017
regulation of DNA-binding transcription factor activity (GO:0051090)	434	33	2.14	9.31e-05	0.0101
positive regulation of cellular catabolic process (GO:0031331)	449	34	2.13	0.00011	0.0116
amide biosynthetic process (GO:0043604)	520	39	2.11	2.94e-05	0.00384
positive regulation of cell death (GO:0010942)	579	43	2.09	1.57e-05	0.00241
apoptotic process (GO:0006915)	903	65	2.02	2.79e-07	9.71e-05
peptide metabolic process (GO:0006518)	538	38	1.98	0.000163	0.0162
programmed cell death (GO:0012501)	949	66	1.95	8.43e-07	0.000228
cell death (GO:0008219)	984	68	1.94	5.47e-07	0.000171
cellular response to stress (GO:0033554)	1554	107	1.93	2.43e-10	3.81e-06
secretion (GO:0046903)	497	34	1.92	0.000609	0.0452
regulation of protein kinase activity (GO:0045859)	659	45	1.92	7.92e-05	0.00868
regulation of apoptotic process (GO:0042981)	1456	99	1.91	2.01e-09	3.51e-06
intracellular signal transduction (GO:0035556)	1475	100	1.9	2.34e-09	3.34e-06
positive regulation of catabolic process (GO:0009896)	517	35	1.9	0.000519	0.0397
regulation of programmed cell death (GO:0043067)	1484	100	1.89	2.71e-09	3.54e-06
cellular response to oxygen-containing compound (GO:1901701)	1043	70	1.89	1.09e-06	0.000274
cellular response to organonitrogen compound (GO:0071417)	568	38	1.88	0.000388	0.0312
regulation of cell death (GO:0010941)	1631	109	1.88	6.58e-10	2.58e-06
response to organonitrogen compound (GO:0010243)	950	61	1.8	1.88e-05	0.00276
positive regulation of RNA metabolic process (GO:0051254)	1828	117	1.8	1.91e-09	3.73e-06
negative regulation of cellular biosynthetic process (GO:0031327)	1581	101	1.79	3.87e-08	2.63e-05
negative regulation of macromolecule biosynthetic process (GO:0010558)	1522	97	1.79	7.54e-08	4.22e-05
negative regulation of biosynthetic process (GO:0009890)	1610	102	1.78	3.61e-08	2.57e-05
positive regulation of nucleobase-containing compound metabolic process (GO:0045935)	2034	127	1.75	1.54e-09	3.45e-06
response to organic cyclic compound (GO:0014070)	850	53	1.75	0.000164	0.0162
response to hormone (GO:0009725)	756	47	1.75	0.000483	0.0373
positive regulation of nucleic acid-templated transcription (GO:1903508)	1696	105	1.74	7.22e-08	4.35e-05
positive regulation of transcription, DNA-templated (GO:0045893)	1696	105	1.74	7.22e-08	4.19e-05
regulation of kinase activity (GO:0043549)	778	48	1.73	0.000407	0.032
positive regulation of RNA biosynthetic process (GO:1902680)	1702	105	1.73	1.08e-07	5.12e-05
positive regulation of transcription by RNA polymerase II (GO:0045944)	1251	77	1.73	7.69e-06	0.00134
response to lipid (GO:0033993)	813	50	1.73	0.000368	0.03
response to nitrogen compound (GO:1901698)	1046	64	1.72	6.01e-05	0.00692
response to oxygen-containing compound (GO:1901700)	1524	93	1.71	8.1e-07	0.000227
negative regulation of transcription by RNA polymerase II (GO:0000122)	969	59	1.71	0.000141	0.0143
negative regulation of apoptotic process (GO:0043066)	887	54	1.71	0.000228	0.0206
regulation of transferase activity (GO:0051338)	905	55	1.71	0.000254	0.0225
regulation of cell cycle (GO:0051726)	1122	68	1.7	3.75e-05	0.00478
response to abiotic stimulus (GO:0009628)	1106	67	1.7	4.67e-05	0.00571
regulation of protein phosphorylation (GO:0001932)	1108	67	1.7	4.77e-05	0.00576
negative regulation of transcription, DNA-templated (GO:0045892)	1313	79	1.69	1.22e-05	0.00198
cellular nitrogen compound biosynthetic process (GO:0044271)	1381	83	1.69	6.94e-06	0.00128
negative regulation of nucleic acid-templated transcription (GO:1903507)	1315	79	1.69	1.25e-05	0.00199
regulation of cellular catabolic process (GO:0031329)	866	52	1.69	0.000403	0.0319
negative regulation of RNA biosynthetic process (GO:1902679)	1317	79	1.68	1.27e-05	0.00201
positive regulation of macromolecule biosynthetic process (GO:0010557)	1920	115	1.68	8.69e-08	4.54e-05
negative regulation of programmed cell death (GO:0043069)	905	54	1.68	0.000372	0.0302
negative regulation of cell death (GO:0060548)	1006	60	1.68	0.000186	0.0176
positive regulation of cell population proliferation (GO:0008284)	939	56	1.68	0.000326	0.0269
negative regulation of protein metabolic process (GO:0051248)	1040	62	1.67	0.000166	0.0163
negative regulation of nucleobase-containing compound metabolic process (GO:0045934)	1551	92	1.67	2.91e-06	0.000651
cellular response to chemical stimulus (GO:0070887)	2599	154	1.66	5.12e-10	4.01e-06
cellular response to organic substance (GO:0071310)	2014	119	1.66	1.13e-07	5.23e-05
phosphorylation (GO:0016310)	915	54	1.66	0.000547	0.0413
regulation of cell population proliferation (GO:0042127)	1663	98	1.66	2.06e-06	0.000504
negative regulation of RNA metabolic process (GO:0051253)	1427	84	1.65	1.33e-05	0.00207
positive regulation of cellular biosynthetic process (GO:0031328)	2024	119	1.65	1.23e-07	5.37e-05
negative regulation of cellular protein metabolic process (GO:0032269)	972	57	1.65	0.000411	0.0321
positive regulation of biosynthetic process (GO:0009891)	2062	120	1.63	2.15e-07	8.23e-05
regulation of phosphorylation (GO:0042325)	1255	73	1.63	6.7e-05	0.00761
negative regulation of cellular metabolic process (GO:0031324)	2539	147	1.63	6.09e-09	6.82e-06
RNA metabolic process (GO:0016070)	1442	83	1.62	2.91e-05	0.00387
regulation of cell differentiation (GO:0045595)	1568	90	1.61	1.63e-05	0.00245
negative regulation of nitrogen compound metabolic process (GO:0051172)	2399	136	1.59	1.04e-07	5.09e-05
response to organic substance (GO:0010033)	2683	152	1.59	1.33e-08	1.16e-05
macromolecule biosynthetic process (GO:0009059)	1291	72	1.57	0.000283	0.0243
response to endogenous stimulus (GO:0009719)	1337	74	1.55	0.000269	0.0234
positive regulation of cellular metabolic process (GO:0031325)	3329	184	1.55	1.31e-09	3.41e-06
regulation of phosphate metabolic process (GO:0019220)	1401	77	1.54	0.000267	0.0234
regulation of phosphorus metabolic process (GO:0051174)	1403	77	1.54	0.000271	0.0235
positive regulation of cellular protein metabolic process (GO:0032270)	1423	78	1.54	0.000294	0.0249
positive regulation of nitrogen compound metabolic process (GO:0051173)	3142	172	1.54	1.28e-08	1.25e-05
regulation of protein modification process (GO:0031399)	1558	85	1.53	0.000173	0.0167
negative regulation of cell communication (GO:0010648)	1364	74	1.52	0.00053	0.0403
negative regulation of signaling (GO:0023057)	1370	74	1.52	0.000552	0.0414
negative regulation of metabolic process (GO:0009892)	2968	160	1.51	1.25e-07	5.29e-05
regulation of developmental process (GO:0050793)	2463	132	1.51	2.94e-06	0.00065
regulation of intracellular signal transduction (GO:1902531)	1704	91	1.5	0.000184	0.0174
regulation of cell communication (GO:0010646)	3342	178	1.5	3.93e-08	2.57e-05
regulation of cellular protein metabolic process (GO:0032268)	2409	128	1.49	7.12e-06	0.0013
positive regulation of macromolecule metabolic process (GO:0010604)	3507	186	1.49	2.27e-08	1.7e-05
negative regulation of response to stimulus (GO:0048585)	1622	86	1.49	0.000388	0.0311
positive regulation of metabolic process (GO:0009893)	3816	202	1.49	4.99e-09	6.02e-06
regulation of signal transduction (GO:0009966)	2975	157	1.48	6.97e-07	0.000206
regulation of signaling (GO:0023051)	3355	176	1.47	1.3e-07	5.37e-05
regulation of protein metabolic process (GO:0051246)	2577	135	1.47	7.62e-06	0.00134
negative regulation of macromolecule metabolic process (GO:0010605)	2751	144	1.47	3.66e-06	0.000785
gene expression (GO:0010467)	2080	107	1.44	0.00019	0.0177
cellular protein metabolic process (GO:0044267)	3349	172	1.44	8.22e-07	0.000226
negative regulation of cellular process (GO:0048523)	4867	248	1.43	1.03e-09	3.22e-06
heterocycle metabolic process (GO:0046483)	2778	140	1.42	3.09e-05	0.00397
cellular nitrogen compound metabolic process (GO:0034641)	3354	169	1.42	3.77e-06	0.000799
nucleic acid metabolic process (GO:0090304)	2109	106	1.41	0.000429	0.0333
regulation of multicellular organismal process (GO:0051239)	2721	136	1.4	6.72e-05	0.00758
regulation of macromolecule biosynthetic process (GO:0010556)	3932	196	1.4	7e-07	0.000203
regulation of cellular biosynthetic process (GO:0031326)	4095	204	1.4	3.86e-07	0.000131
nucleobase-containing compound metabolic process (GO:0006139)	2610	130	1.4	0.000127	0.0131
cellular aromatic compound metabolic process (GO:0006725)	2831	141	1.4	5.6e-05	0.0065
regulation of nucleobase-containing compound metabolic process (GO:0019219)	4059	202	1.4	5.68e-07	0.000175
negative regulation of biological process (GO:0048519)	5288	263	1.4	2.24e-09	3.5e-06
regulation of transcription by RNA polymerase II (GO:0006357)	2619	130	1.39	0.000131	0.0135
regulation of biosynthetic process (GO:0009889)	4155	206	1.39	4.49e-07	0.000147
response to chemical (GO:0042221)	4035	200	1.39	8.74e-07	0.000232
regulation of RNA metabolic process (GO:0051252)	3753	186	1.39	2.44e-06	0.000571
response to external stimulus (GO:0009605)	2422	120	1.39	0.000309	0.0259
positive regulation of cellular process (GO:0048522)	5740	284	1.39	5.36e-10	2.8e-06
organic cyclic compound metabolic process (GO:1901360)	3076	151	1.38	5.17e-05	0.00609
regulation of response to stimulus (GO:0048583)	4001	195	1.37	4.2e-06	0.000867
regulation of transcription, DNA-templated (GO:0006355)	3455	167	1.36	3.91e-05	0.00495
regulation of nucleic acid-templated transcription (GO:1903506)	3456	167	1.36	3.93e-05	0.00493
regulation of RNA biosynthetic process (GO:2001141)	3465	167	1.35	4.9e-05	0.00581
response to stress (GO:0006950)	3400	163	1.35	8.18e-05	0.0089
regulation of molecular function (GO:0065009)	3079	147	1.34	0.000285	0.0244
protein metabolic process (GO:0019538)	3953	188	1.34	2.77e-05	0.00374
positive regulation of biological process (GO:0048518)	6255	297	1.33	1.31e-08	1.21e-05
regulation of nitrogen compound metabolic process (GO:0051171)	5689	269	1.33	1.87e-07	7.34e-05
cellular macromolecule metabolic process (GO:0044260)	4236	200	1.33	1.96e-05	0.00285
regulation of cellular metabolic process (GO:0031323)	6040	284	1.32	1e-07	5.07e-05
regulation of primary metabolic process (GO:0080090)	5847	274	1.32	2.42e-07	8.81e-05
organonitrogen compound metabolic process (GO:1901564)	5000	234	1.31	4.3e-06	0.000865
nitrogen compound metabolic process (GO:0006807)	6583	308	1.31	2.12e-08	1.66e-05
regulation of biological quality (GO:0065008)	3730	174	1.31	0.000177	0.017
cellular metabolic process (GO:0044237)	7138	332	1.31	6.17e-09	6.45e-06
regulation of gene expression (GO:0010468)	4833	223	1.3	2.57e-05	0.00363
multicellular organism development (GO:0007275)	4129	189	1.29	0.000216	0.0196
regulation of metabolic process (GO:0019222)	6720	305	1.27	6.63e-07	0.0002
primary metabolic process (GO:0044238)	7091	320	1.27	4.1e-07	0.000137
cellular response to stimulus (GO:0051716)	6479	292	1.27	2.69e-06	0.000611
macromolecule metabolic process (GO:0043170)	5847	262	1.26	2.58e-05	0.00361
regulation of macromolecule metabolic process (GO:0060255)	6190	277	1.26	1.17e-05	0.00191
organic substance metabolic process (GO:0071704)	7577	336	1.25	8.99e-07	0.000231
cell communication (GO:0007154)	5266	232	1.24	0.000301	0.0254
metabolic process (GO:0008152)	8019	353	1.24	7.85e-07	0.000224
response to stimulus (GO:0050896)	8096	339	1.18	0.00019	0.0178
regulation of cellular process (GO:0050794)	11275	452	1.13	0.000212	0.0194
regulation of biological process (GO:0050789)	11735	465	1.11	0.000539	0.0408
cellular process (GO:0009987)	15176	596	1.1	2.31e-06	0.000549
G protein-coupled receptor signaling pathway (GO:0007186)	1221	22	0.51	0.000395	0.0314
sensory perception (GO:0007600)	984	12	0.34	1.06e-05	0.00175
detection of stimulus (GO:0051606)	685	5	0.21	5.56e-06	0.00108
detection of stimulus involved in sensory perception (GO:0050906)	559	2	0.1	8.88e-07	0.000232
sensory perception of smell (GO:0007608)	470	1	0.06	2.19e-06	0.000528
sensory perception of chemical stimulus (GO:0007606)	545	1	0.05	1.46e-07	5.85e-05
detection of chemical stimulus involved in sensory perception of smell (GO:0050911)	443	0	< 0.01	2.45e-07	8.74e-05
detection of chemical stimulus involved in sensory perception (GO:0050907)	489	0	< 0.01	5.01e-08	3.14e-05
detection of chemical stimulus (GO:0009593)	526	0	< 0.01	1.55e-08	1.28e-05

### Sheet: GO from down-regulated DEGs 
Supplementary Table 4. Gene ontology of late astrocytes associated with hypoxia exposure
GO biological process	# Homo sapiens (REF)	# of Upload	Fold Enrichment	raw P value	FDR
positive regulation of centriole replication (GO:0046601)	9	5	16.67	5.4e-05	0.00693
protein localization to condensed chromosome (GO:1903083)	15	6	12.01	3.94e-05	0.00528
protein localization to kinetochore (GO:0034501)	15	6	12.01	3.94e-05	0.00524
mitotic spindle assembly checkpoint signaling (GO:0007094)	30	11	11	4.73e-08	1.95e-05
mitotic spindle checkpoint signaling (GO:0071174)	30	11	11	4.73e-08	1.9e-05
spindle assembly checkpoint signaling (GO:0071173)	30	11	11	4.73e-08	1.85e-05
spindle midzone assembly (GO:0051255)	14	5	10.72	0.000274	0.0285
spindle checkpoint signaling (GO:0031577)	31	11	10.65	6.22e-08	2.32e-05
negative regulation of mitotic nuclear division (GO:0045839)	40	14	10.5	1.13e-09	7.1e-07
negative regulation of mitotic metaphase/anaphase transition (GO:0045841)	32	11	10.32	8.12e-08	2.65e-05
negative regulation of metaphase/anaphase transition of cell cycle (GO:1902100)	34	11	9.71	1.35e-07	3.78e-05
negative regulation of mitotic sister chromatid separation (GO:2000816)	35	11	9.43	1.73e-07	4.66e-05
negative regulation of mitotic sister chromatid segregation (GO:0033048)	35	11	9.43	1.73e-07	4.58e-05
negative regulation of sister chromatid segregation (GO:0033046)	35	11	9.43	1.73e-07	4.51e-05
negative regulation of nuclear division (GO:0051784)	47	14	8.94	6.38e-09	3.23e-06
negative regulation of chromosome segregation (GO:0051985)	37	11	8.92	2.76e-07	6.75e-05
negative regulation of chromosome separation (GO:1905819)	37	11	8.92	2.76e-07	6.64e-05
positive regulation of double-strand break repair via nonhomologous end joining (GO:2001034)	17	5	8.83	0.000573	0.0499
protein localization to chromosome, centromeric region (GO:0071459)	24	7	8.75	4.7e-05	0.00614
regulation of centriole replication (GO:0046599)	23	6	7.83	0.000277	0.0286
centrosome duplication (GO:0051298)	35	9	7.72	9.22e-06	0.00157
calcium-dependent cell-cell adhesion via plasma membrane cell adhesion molecules (GO:0016339)	42	10	7.15	5.29e-06	0.000921
regulation of mitotic sister chromatid segregation (GO:0033047)	55	13	7.09	2.23e-07	5.63e-05
attachment of spindle microtubules to kinetochore (GO:0008608)	26	6	6.93	0.000487	0.0449
centromere complex assembly (GO:0034508)	26	6	6.93	0.000487	0.0446
interstrand cross-link repair (GO:0036297)	41	8	5.86	0.000157	0.0173
regulation of mitotic nuclear division (GO:0007088)	118	23	5.85	1.51e-10	1.39e-07
mitotic spindle organization (GO:0007052)	94	18	5.75	1.9e-08	8.77e-06
regulation of mitotic sister chromatid separation (GO:0010965)	96	18	5.63	2.53e-08	1.1e-05
regulation of mitotic metaphase/anaphase transition (GO:0030071)	91	17	5.61	6.47e-08	2.36e-05
sister chromatid segregation (GO:0000819)	146	27	5.55	1.11e-11	1.45e-08
mitotic sister chromatid segregation (GO:0000070)	119	22	5.55	9.08e-10	6.47e-07
regulation of chromosome separation (GO:1905818)	109	20	5.51	5.9e-09	3.08e-06
centrosome cycle (GO:0007098)	88	16	5.46	2.18e-07	5.59e-05
regulation of metaphase/anaphase transition of cell cycle (GO:1902099)	94	17	5.43	9.78e-08	3e-05
metaphase plate congression (GO:0051310)	61	11	5.41	1.83e-05	0.00286
mitotic spindle assembly (GO:0090307)	50	9	5.4	0.000106	0.0123
nuclear chromosome segregation (GO:0098813)	229	40	5.24	6.28e-16	1.64e-12
microtubule organizing center organization (GO:0031023)	104	18	5.19	7.44e-08	2.53e-05
negative regulation of chromosome organization (GO:2001251)	81	14	5.19	2.11e-06	0.000403
regulation of sister chromatid segregation (GO:0033045)	105	18	5.15	8.46e-08	2.7e-05
regulation of chromosome segregation (GO:0051983)	129	22	5.12	3.42e-09	1.98e-06
cell cycle G2/M phase transition (GO:0044839)	59	10	5.09	6.95e-05	0.00858
microtubule cytoskeleton organization involved in mitosis (GO:1902850)	125	21	5.04	9.8e-09	4.8e-06
mitotic nuclear division (GO:0140014)	169	28	4.97	4.56e-11	5.1e-08
regulation of nuclear division (GO:0051783)	145	24	4.97	1.13e-09	7.38e-07
G2/M transition of mitotic cell cycle (GO:0000086)	55	9	4.91	0.000202	0.0217
regulation of centrosome cycle (GO:0046605)	56	9	4.82	0.000228	0.0239
mitotic metaphase plate congression (GO:0007080)	50	8	4.8	0.000518	0.0472
spindle organization (GO:0007051)	157	25	4.78	1.04e-09	7.08e-07
chromosome segregation (GO:0007059)	286	45	4.72	2.97e-16	9.31e-13
establishment of chromosome localization (GO:0051303)	78	12	4.62	3.15e-05	0.00449
mitotic cytokinesis (GO:0000281)	79	12	4.56	3.53e-05	0.00489
chromosome localization (GO:0050000)	80	12	4.5	3.94e-05	0.00532
protein localization to chromosome (GO:0034502)	74	11	4.46	8.83e-05	0.0108
spindle assembly (GO:0051225)	95	14	4.42	1.09e-05	0.00182
homophilic cell adhesion via plasma membrane adhesion molecules (GO:0007156)	168	24	4.29	1.49e-08	7.09e-06
mitotic cell cycle checkpoint signaling (GO:0007093)	127	18	4.25	1.04e-06	0.00022
cell cycle checkpoint signaling (GO:0000075)	157	22	4.21	8.04e-08	2.68e-05
regulation of cytokinesis (GO:0032465)	93	13	4.2	3.68e-05	0.00506
ventricular septum development (GO:0003281)	72	10	4.17	0.0003	0.0304
nuclear division (GO:0000280)	311	42	4.05	3.11e-13	4.88e-10
meiotic chromosome segregation (GO:0045132)	98	13	3.98	6e-05	0.00758
chromosome organization involved in meiotic cell cycle (GO:0070192)	76	10	3.95	0.000443	0.0421
positive regulation of mitotic cell cycle phase transition (GO:1901992)	93	12	3.87	0.000145	0.0164
organelle fission (GO:0048285)	336	42	3.75	3.07e-12	4.38e-09
double-strand break repair (GO:0006302)	201	25	3.73	8.72e-08	2.73e-05
DNA duplex unwinding (GO:0032508)	89	11	3.71	0.000379	0.0369
mitotic cell cycle process (GO:1903047)	519	64	3.7	8.59e-18	3.37e-14
telomere maintenance (GO:0000723)	93	11	3.55	0.000532	0.0482
synapse assembly (GO:0007416)	103	12	3.5	0.000342	0.0341
positive regulation of mitotic cell cycle (GO:0045931)	121	14	3.47	0.00012	0.0138
regulation of microtubule cytoskeleton organization (GO:0070507)	157	18	3.44	1.52e-05	0.00248
mitotic cell cycle (GO:0000278)	611	70	3.44	7.91e-18	4.13e-14
cytoskeleton-dependent cytokinesis (GO:0061640)	107	12	3.37	0.000468	0.0436
regulation of chromosome organization (GO:0033044)	250	28	3.36	1.11e-07	3.27e-05
positive regulation of cell cycle process (GO:0090068)	250	28	3.36	1.11e-07	3.21e-05
positive regulation of cell cycle phase transition (GO:1901989)	117	13	3.33	0.000299	0.0304
cytokinesis (GO:0000910)	109	12	3.3	0.000544	0.0485
cell cycle phase transition (GO:0044770)	173	19	3.3	1.54e-05	0.00249
mitotic cell cycle phase transition (GO:0044772)	164	18	3.29	2.59e-05	0.00379
meiotic nuclear division (GO:0140013)	167	18	3.23	3.22e-05	0.00455
cell-cell adhesion via plasma-membrane adhesion molecules (GO:0098742)	264	28	3.18	3.07e-07	7.29e-05
negative regulation of mitotic cell cycle (GO:0045930)	227	24	3.17	2.24e-06	0.000423
negative regulation of mitotic cell cycle phase transition (GO:1901991)	180	19	3.17	2.55e-05	0.00378
negative regulation of cell cycle phase transition (GO:1901988)	237	25	3.17	1.44e-06	0.000285
cell cycle process (GO:0022402)	821	86	3.14	1.76e-19	1.38e-15
meiosis I (GO:0007127)	125	13	3.12	0.000534	0.0481
RNA phosphodiester bond hydrolysis (GO:0090501)	156	16	3.08	0.000148	0.0167
negative regulation of cell cycle process (GO:0010948)	285	29	3.05	4.17e-07	9.33e-05
regulation of cell division (GO:0051302)	188	19	3.03	4.4e-05	0.0058
cell division (GO:0051301)	508	51	3.01	2.57e-11	3.1e-08
meiotic cell cycle process (GO:1903046)	183	18	2.95	9.53e-05	0.0114
DNA repair (GO:0006281)	490	48	2.94	2.16e-10	1.88e-07
cell junction assembly (GO:0034329)	266	26	2.93	3.23e-06	0.000596
regulation of mitotic cell cycle phase transition (GO:1901990)	348	34	2.93	1.03e-07	3.11e-05
regulation of cell cycle process (GO:0010564)	727	71	2.93	8.76e-15	1.72e-11
regulation of cell cycle phase transition (GO:1901987)	446	43	2.89	3e-09	1.81e-06
cell cycle (GO:0007049)	1224	115	2.82	2.01e-22	3.16e-18
positive regulation of cell cycle (GO:0045787)	352	33	2.81	3.78e-07	8.72e-05
glycosylation (GO:0070085)	237	22	2.79	3.75e-05	0.00511
regulation of microtubule-based process (GO:0032886)	259	24	2.78	1.73e-05	0.00274
protein glycosylation (GO:0006486)	218	20	2.75	9.67e-05	0.0115
macromolecule glycosylation (GO:0043413)	218	20	2.75	9.67e-05	0.0114
meiotic cell cycle (GO:0051321)	242	22	2.73	5e-05	0.00648
regulation of mitotic cell cycle (GO:0007346)	508	46	2.72	5.13e-09	2.77e-06
non-membrane-bounded organelle assembly (GO:0140694)	312	28	2.69	6.17e-06	0.00106
glycoprotein biosynthetic process (GO:0009101)	269	24	2.68	3.05e-05	0.00439
chromosome organization (GO:0051276)	942	84	2.68	4.17e-15	9.33e-12
regulation of organelle assembly (GO:1902115)	206	18	2.62	0.000367	0.0362
DNA replication (GO:0006260)	219	19	2.6	0.000277	0.0284
nucleic acid phosphodiester bond hydrolysis (GO:0090305)	246	21	2.56	0.000166	0.0182
negative regulation of organelle organization (GO:0010639)	342	29	2.54	1.62e-05	0.00259
vascular process in circulatory system (GO:0003018)	261	22	2.53	0.000227	0.024
microtubule cytoskeleton organization (GO:0000226)	532	44	2.48	1.3e-07	3.71e-05
cell-cell adhesion (GO:0098609)	540	44	2.45	2.63e-07	6.53e-05
negative regulation of cell cycle (GO:0045786)	372	30	2.42	2.16e-05	0.00326
cellular response to DNA damage stimulus (GO:0006974)	734	59	2.41	3.48e-09	1.95e-06
regulation of cell cycle (GO:0051726)	1122	90	2.41	1.18e-13	2.05e-10
positive regulation of nervous system development (GO:0051962)	268	21	2.35	0.000555	0.0491
DNA metabolic process (GO:0006259)	794	59	2.23	4.6e-08	1.95e-05
regulation of organelle organization (GO:0033043)	1185	85	2.15	1.32e-10	1.38e-07
microtubule-based process (GO:0007017)	794	55	2.08	1.27e-06	0.000255
regulation of cytoskeleton organization (GO:0051493)	535	36	2.02	0.000152	0.0169
cell adhesion (GO:0007155)	964	63	1.96	1.12e-06	0.000227
heart development (GO:0007507)	538	35	1.95	0.000416	0.0402
blood vessel development (GO:0001568)	508	33	1.95	0.000475	0.044
cell morphogenesis (GO:0000902)	686	44	1.93	6.81e-05	0.00847
organelle assembly (GO:0070925)	787	50	1.91	3.34e-05	0.00467
negative regulation of cellular component organization (GO:0051129)	683	43	1.89	0.000149	0.0167
response to hormone (GO:0009725)	756	47	1.87	8.99e-05	0.0109
neuron projection development (GO:0031175)	656	40	1.83	0.000424	0.0408
chordate embryonic development (GO:0043009)	644	39	1.82	0.000571	0.05
cell projection organization (GO:0030030)	1131	67	1.78	1.03e-05	0.00173
plasma membrane bounded cell projection organization (GO:0120036)	1082	64	1.78	2.08e-05	0.0032
circulatory system development (GO:0072359)	890	52	1.75	0.000202	0.0216
regulation of cellular component organization (GO:0051128)	2345	136	1.74	3.31e-10	2.59e-07
regulation of cellular component biogenesis (GO:0044087)	957	54	1.69	0.000332	0.0334
intracellular signal transduction (GO:0035556)	1475	81	1.65	1.88e-05	0.00292
neurogenesis (GO:0022008)	1223	67	1.64	0.000119	0.0137
cellular response to stress (GO:0033554)	1554	84	1.62	2.16e-05	0.00328
protein localization (GO:0008104)	1880	101	1.61	3.52e-06	0.000633
generation of neurons (GO:0048699)	1081	58	1.61	0.000539	0.0482
establishment of localization in cell (GO:0051649)	1631	87	1.6	2.38e-05	0.00356
nervous system development (GO:0007399)	2081	111	1.6	1.44e-06	0.000282
organelle organization (GO:0006996)	3424	182	1.6	1.45e-10	1.42e-07
response to endogenous stimulus (GO:0009719)	1337	71	1.59	0.000167	0.0182
cytoskeleton organization (GO:0007010)	1217	64	1.58	0.000564	0.0496
cellular localization (GO:0051641)	2260	118	1.57	1.82e-06	0.000353
cellular component assembly (GO:0022607)	2398	125	1.56	7.54e-07	0.000164
macromolecule localization (GO:0033036)	2302	118	1.54	4.05e-06	0.000722
cellular component biogenesis (GO:0044085)	2630	134	1.53	1.08e-06	0.000223
movement of cell or subcellular component (GO:0006928)	1480	75	1.52	0.000436	0.0417
nucleic acid metabolic process (GO:0090304)	2109	101	1.44	0.000349	0.0346
cellular component organization (GO:0016043)	5459	259	1.42	3.09e-10	2.55e-07
cellular component organization or biogenesis (GO:0071840)	5659	266	1.41	3.67e-10	2.74e-07
system development (GO:0048731)	3719	171	1.38	1.17e-05	0.00193
cellular macromolecule metabolic process (GO:0044260)	4236	194	1.37	2.59e-06	0.000484
multicellular organism development (GO:0007275)	4129	189	1.37	3.42e-06	0.000622
localization (GO:0051179)	5157	226	1.32	5.04e-06	0.000888
anatomical structure development (GO:0048856)	5029	217	1.3	2.71e-05	0.00394
negative regulation of biological process (GO:0048519)	5288	224	1.27	6.48e-05	0.00812
developmental process (GO:0032502)	5561	234	1.26	5.87e-05	0.00748
macromolecule metabolic process (GO:0043170)	5847	243	1.25	9.07e-05	0.0109
positive regulation of cellular process (GO:0048522)	5740	236	1.23	0.000238	0.0249
primary metabolic process (GO:0044238)	7091	286	1.21	0.000105	0.0123
positive regulation of biological process (GO:0048518)	6255	252	1.21	0.000467	0.0438
regulation of cellular process (GO:0050794)	11275	423	1.13	0.000379	0.0371
regulation of biological process (GO:0050789)	11735	440	1.13	0.000191	0.0207
cellular process (GO:0009987)	15176	561	1.11	1.07e-06	0.000223
biological_process (GO:0008150)	17859	640	1.08	7.13e-08	2.48e-05
Unclassified (UNCLASSIFIED)	2730	46	0.51	7.13e-08	2.54e-05
adaptive immune response (GO:0002250)	652	7	0.32	0.000455	0.0429
detection of stimulus (GO:0051606)	685	3	0.13	4.8e-07	0.000106
detection of stimulus involved in sensory perception (GO:0050906)	559	1	0.05	3.19e-07	7.47e-05
detection of chemical stimulus involved in sensory perception of smell (GO:0050911)	443	0	< 0.01	8.35e-07	0.000179
detection of chemical stimulus involved in sensory perception (GO:0050907)	489	0	< 0.01	1.69e-07	4.64e-05
detection of chemical stimulus (GO:0009593)	526	0	< 0.01	5.19e-08	1.98e-05
sensory perception of smell (GO:0007608)	470	0	< 0.01	3.95e-07	8.96e-05
sensory perception of chemical stimulus (GO:0007606)	545	0	< 0.01	2.28e-08	1.02e-05
