## Supplementary material for "Hypoxia disrupts circadian rhythms in astrocytes and causes synapse engulfment defects": Log2fold changes and padj values of genes in each GO category

### Sheet: Cellular response to hypoxia
Extended Table 4. Log2fold changes and padj values of genes in each GO category
Gene Name	10-months astrocytes
	baseMean	log2FoldChange	pvalue	padj
ADM	15226.7	2.89965	1.97931e-07	1.74472e-05
ALKBH5	5415.31	0.686428	0.00167203	0.0153139
ANG	153.197	0.807064	0.00143708	0.0137124
ANGPTL4	10265	1.42469	0.00306556	0.0232119
BBC3	1827.03	1.26003	1.66762e-06	8.54846e-05
BNIP3	28287.1	1.0414	8.47503e-09	1.33202e-06
BNIP3L	12291.3	0.607408	2.30839e-06	0.000106827
CA9	777.614	0.895266	0.000105826	0.00201497
CPEB1	1436.05	1.46832	2.89364e-05	0.00075325
CYGB	264.816	1.23319	8.89929e-05	0.00176516
DDIT4	15336.1	1.86768	3.83817e-10	9.83752e-08
EGLN1	7315.58	0.536104	0.00212253	0.0179226
EIF4EBP1	1187.39	1.87943	5.46663e-11	2.16843e-08
ERO1A	4918.65	1.12325	8.47599e-05	0.00168911
FAM162A	6172.59	1.19156	2.25228e-07	1.92425e-05
HILPDA	6290.78	1.72037	3.37727e-06	0.000146907
HMOX1	4769.25	2.13296	3.50506e-06	0.000151281
HSP90B1	31907.1	0.908498	0.00166675	0.0152828
HYOU1	9423.72	0.778393	0.00781141	0.0451726
LDHA	11819.5	0.732852	0.00571559	0.0362198
LONP1	9654.35	0.993934	2.73375e-06	0.000122431
MST1	983.188	0.658557	0.000424979	0.00558372
P4HB	15147.7	1.042	7.46148e-12	3.88463e-09
PDK1	4135.1	0.977415	3.97837e-07	2.92174e-05
PGK1	32263.7	0.769594	8.31658e-06	0.000292308
SLC29A1	513.95	1.82044	0.00049942	0.00627476
SLC2A1	34628.1	1.49717	0.00118936	0.0119279
TGFB1	1304.67	0.544322	0.00393278	0.0274948
VEGFA	67297.1	0.90845	0.000607133	0.00723522

### Sheet: Glycolysis
Extended Table 4. Log2fold changes and padj values of genes in each GO category
Gene Name	10-months astrocytes
	baseMean	log2FoldChange	pvalue	padj
ALDOA	51807.3	0.849027	5.1155e-07	3.53627e-05
ENO1	64614.1	0.477062	0.0321047	0.124329
ENO2	30918.6	1.05444	1.46554e-07	1.38727e-05
ENO3	305.578	-0.0171349	0.952296	0.974524
GAPDH	195101	1.22084	4.48377e-10	1.11492e-07
GPI	13942.2	0.778104	0.00069827	0.00799436
HK1	7558.45	0.329753	0.126802	0.312406
HK2	7971.44	0.841088	0.0283852	0.114282
PFKL	14551	0.623073	3.38918e-05	0.000847805
PFKP	14815.1	0.975207	7.7214e-06	0.000276642
PGAM1	15614	0.673983	0.00222763	0.0185284
PGK1	32263.7	0.769594	8.31658e-06	0.000292308
PKM	63051.3	0.537383	0.00145721	0.0137938
TPI1	26063.1	0.823372	1.80198e-05	0.000521199

### Sheet: ER stress
Extended Table 4. Log2fold changes and padj values of genes in each GO category
Gene Name	10-months astrocytes
	baseMean	log2FoldChange	pvalue	padj
ACADVL	15160.4	0.75784	0.00701189	0.0419605
ARFGAP1	5046.87	0.584712	0.00121492	0.0120916
ATF3	4459.68	1.7675	3.12151e-11	1.36853e-08
ATF4	10743.3	0.831009	6.0586e-07	4.03745e-05
CREBRF	1387.48	0.508211	0.00221973	0.0184858
DDIT3	5759.12	2.05796	8.51613e-11	2.89548e-08
ERO1A	4918.65	1.12325	8.47599e-05	0.00168911
HERPUD1	4440.47	1.09128	2.07413e-05	0.000576878
MYDGF	1866.75	0.746711	7.62495e-07	4.73999e-05
PPP2R5B	2345.21	0.779789	4.13534e-06	0.000171716
WIPI1	703.69	0.617095	0.000700844	0.00800828
XBP1	3111.89	1.06632	0.000285234	0.00420226

### Sheet: Circadian rhythm
Extended Table 4. Log2fold changes and padj values of genes in each GO category
Gene Name	10-month astrocytes				10-month neurons
	baseMean	log2FoldChange	pvalue	padj	baseMean	log2FoldChange	pvalue	padj
AANAT	20.8033	2.30239	5.06791e-07	3.5361e-05	9.75757	1.69265	0.114548	0.407161
ATF5	1608.24	1.02169	0.000568077	0.00689807	2052.44	0.824169	0.150315	0.463947
BHLHE40	9732.18	1.41242	2.34127e-06	0.00010775	1795.85	0.455506	0.357327	0.683821
BHLHE41	8134.53	1.42767	8.74172e-06	0.000304044	1394.41	0.0593398	0.950731	0.984023
CIART	812.892	1.01784	0.00610373	0.0381283	488.638	0.544657	0.112517	0.403876
CLDN4	61.0991	1.06195	0.000188457	0.00314789	28.7886	0.545438	0.323761	0.658598
DBP	3957.61	1.30895	0.000440564	0.00572527	973.296	0.619489	0.152405	0.465903
EGR3	500.801	0.902457	0.000312998	0.00451769	511.658	0.236336	0.671583	0.879183
ID2	8664.79	1.15606	0.00648826	0.0397829	2326.48	-0.454539	0.259023	0.595626
KLF10	2208.39	0.980804	9.67854e-06	0.000330224	1253.55	-0.2355	0.52228	0.800041
JUND	15090.9	1.17185	9.80217e-11	3.02415e-08	10484.1	0.885654	0.00659489	0.0881427
NAMPT	4374.25	0.935384	0.000139222	0.0024916	2156.86	0.120545	0.768746	0.920431
NFIL3	2370.42	1.29089	9.1072e-11	2.97502e-08	1781.38	0.22672	0.340754	0.670686
NGFR	544.236	2.81567	9.83892e-07	5.75145e-05	681.117	2.46026	0.00019672	0.0116497
NOCT	286.021	1.58708	7.9792e-07	4.88726e-05	227.787	0.511362	0.253545	0.589533
NR1D1	5429.01	1.52973	4.29036e-05	0.00100957	1602.8	0.544762	0.0694383	0.318865
PER1	8596.12	1.43913	7.21891e-05	0.00148845	4889.11	1.01168	0.025332	0.186451
RELB	258.191	0.743399	0.00172404	0.0156247	207.87	1.11898	0.141673	0.451518
SRD5A1	628.267	0.679363	3.35289e-05	0.000842522	1623.93	0.00950192	0.987454	0.99537
CLOCK	1080.46	-0.551785	0.000130025	0.00237785	1320.22	-0.150515	0.68527	0.885712
