## Supplementary material for "Hypoxia disrupts circadian rhythms in astrocytes and causes synapse engulfment defects": DEGs in 10month neurons associated with hypoxia exposure

### Sheet: Extended Table 5
Extended Table 5. DEGs in 10-month neurons associated with hypoxia exposure
Gene Name	baseMean	log2FoldChange	lfcSE	stat	pvalue	padj
ATAD3C	264.697	3.27088	0.781932	4.18307	2.88e-05	0.00351046
MEGF6	1231.84	1.78877	0.439199	4.0728	4.65e-05	0.0048067
MST1P2	606.221	1.78217	0.439098	4.0587	4.93e-05	0.00493948
RPS14P3	158.166	4.08805	0.966403	4.23017	2.34e-05	0.00314456
E2F2	89.0475	-2.72379	0.467895	-5.82136	5.84e-09	7.07e-06
SNHG12	644.409	1.09744	0.261594	4.19522	2.73e-05	0.00340174
FAM167B	249.555	3.28076	0.794695	4.12833	3.65e-05	0.00414534
FAM229A	428.562	2.16636	0.556396	3.89356	9.88e-05	0.00768481
SFPQ	6236.06	-1.04557	0.260617	-4.01191	6.02e-05	0.00552631
TFAP2E	1369.41	2.79274	0.640232	4.36207	1.29e-05	0.00205947
STIL	211.883	-1.44319	0.331593	-4.35229	1.35e-05	0.00208409
LOC101926964	80.369	-2.64026	0.672423	-3.92649	8.62e-05	0.00695437
NEXN	285.341	2.18865	0.493716	4.43302	9.29e-06	0.00167734
LRRC39	256.831	2.39967	0.615791	3.89689	9.74e-05	0.00763572
KCND3	271.272	-2.01356	0.312803	-6.43716	1.22e-10	4.56e-07
MUC1	241.664	2.02724	0.372542	5.44164	5.28e-08	3.19e-05
KCNJ10	464.085	-2.45617	0.640132	-3.83697	0.00012456	0.008933
ILDR2	799.32	-1.86993	0.311516	-6.00268	1.94e-09	2.79e-06
DNM3OS	283.766	3.57369	0.765777	4.66676	3.06e-06	0.000806695
ASTN1	3440.9	-1.32378	0.324696	-4.07698	4.56e-05	0.00479778
CEP350	1852.29	-0.994969	0.232851	-4.27298	1.93e-05	0.00271447
BRINP3	367.548	-1.45032	0.263244	-5.50943	3.6e-08	2.41e-05
ASPM	288.008	-2.11856	0.431169	-4.91352	8.95e-07	0.000361898
PTPRC	153.123	4.98316	0.914213	5.45077	5.02e-08	3.13e-05
SNORA77	93.7222	4.27824	0.855376	5.00159	5.69e-07	0.000247509
DTL	149.266	-1.85785	0.387656	-4.79251	1.65e-06	0.000522535
CENPF	1179.34	-1.82951	0.422208	-4.33319	1.47e-05	0.00221842
IBA57-AS1	120.547	3.03948	0.703982	4.31755	1.58e-05	0.00231795
FMN2	1924.59	-0.993839	0.237576	-4.18324	2.87e-05	0.00351046
KIF26B	704.299	-1.1827	0.308809	-3.82986	0.000128217	0.00903485
SUV39H2	232.56	-1.24346	0.301156	-4.12897	3.64e-05	0.00414534
GAD2	250.648	-1.27153	0.316469	-4.01786	5.87e-05	0.0054834
LINC00202-1	216.875	1.98767	0.431616	4.60518	4.12e-06	0.00097526
ANKRD26	3405.03	2.41247	0.577997	4.17384	3e-05	0.00354821
ZWINT	178.578	-1.77054	0.432409	-4.09459	4.23e-05	0.00458204
FAM133CP	70.9554	4.89241	1.01576	4.81653	1.46e-06	0.000488828
CDK1	252.435	-2.12386	0.525889	-4.03862	5.38e-05	0.00513042
RTKN2	160.083	-2.0997	0.429307	-4.89091	1e-06	0.000383416
MKI67	1076.52	-2.55024	0.502309	-5.07703	3.83e-07	0.000190814
MIR210HG	1249.06	2.02929	0.367372	5.52379	3.32e-08	2.3e-05
DRD4	1141.98	3.83823	0.862017	4.45262	8.48e-06	0.00162025
IFITM10	803.343	1.20838	0.317999	3.79995	0.000144722	0.00981491
KCNQ1OT1	4707.28	2.91501	0.599285	4.86415	1.15e-06	0.000430333
PHLDA2	94.0697	2.28527	0.516011	4.42871	9.48e-06	0.00167734
OR7E12P	138.87	3.54544	0.874262	4.05535	5.01e-05	0.00498405
NUCB2	2638.57	1.76411	0.312499	5.64516	1.65e-08	1.52e-05
QSER1	1532.19	-1.24909	0.327195	-3.81757	0.000134773	0.00937821
SLC1A2	7804.7	-1.49384	0.345344	-4.32567	1.52e-05	0.00225908
FAM111B	62.553	-2.32652	0.498352	-4.66842	3.04e-06	0.000806695
RPLP0P2	326.845	2.32963	0.534076	4.36199	1.29e-05	0.00205947
FKBP2	1322.59	1.32053	0.302086	4.37136	1.23e-05	0.00200976
CDCA5	198.14	-1.61387	0.411991	-3.91724	8.96e-05	0.00718517
MALAT1	1.07306e+06	4.67751	0.830522	5.63202	1.78e-08	1.52e-05
EFEMP2	1227.62	1.22442	0.286198	4.27823	1.88e-05	0.0026918
CABP4	65.5828	1.98453	0.502024	3.95306	7.72e-05	0.00651381
ZC3H12C	1096.99	-1.70336	0.408964	-4.16505	3.11e-05	0.00363125
HSPB2	31.0264	3.54498	0.729533	4.85924	1.18e-06	0.000432483
PANX3	18.1906	6.9555	1.71094	4.06531	4.8e-05	0.00490641
LOC101929653	45.8959	3.41096	0.893813	3.81619	0.000135528	0.00939557
RPL13AP20	31.2787	2.52854	0.626246	4.03762	5.4e-05	0.00513042
ATF7IP	2313.23	-1.53285	0.303281	-5.05421	4.32e-07	0.000192605
SLCO1C1	265.438	-2.94588	0.694615	-4.24103	2.23e-05	0.00306233
ABCC9	143.474	-3.05101	0.692093	-4.40839	1.04e-05	0.0017884
METTL7A	817.548	-2.29201	0.482808	-4.74726	2.06e-06	0.000584775
MRS2P2	146.31	4.07268	0.919488	4.42929	9.45e-06	0.00167734
TMPO	1263.6	-1.32502	0.347086	-3.81756	0.000134776	0.00937821
CABP1	678.715	2.57011	0.538653	4.77136	1.83e-06	0.000551669
TMEM132B	2096.56	-1.32425	0.3458	-3.82952	0.000128394	0.00903485
GJB6	14.7419	-7.0305	1.43426	-4.90182	9.5e-07	0.000370273
PROSER1	1047.59	-1.18037	0.280509	-4.20796	2.58e-05	0.00329244
RCBTB1	735.983	-1.25335	0.308006	-4.06923	4.72e-05	0.00485121
DIAPH3	106.946	-1.55373	0.366076	-4.24428	2.19e-05	0.00304054
KLF12	1538.8	-1.60286	0.292028	-5.48872	4.05e-08	2.61e-05
MIR17HG	156.837	4.10501	1.06616	3.85026	0.000117994	0.00859382
SOX21	703.141	-2.12572	0.472398	-4.49986	6.8e-06	0.00141423
SOX21-AS1	245.196	-1.90855	0.464052	-4.11279	3.91e-05	0.00431972
FAM155A-IT1	174.398	5.75923	1.32081	4.36039	1.3e-05	0.00205947
LOC102724814	316.633	2.74309	0.622737	4.40489	1.06e-05	0.00180098
FRMD6-AS1	93.0189	3.20763	0.777955	4.12316	3.74e-05	0.00418871
EXOC5	2770.68	-0.951009	0.224763	-4.23116	2.32e-05	0.00314456
SYNE2	2882.56	-1.2821	0.329362	-3.89268	9.91e-05	0.00768481
LOC145474	55.4672	4.61018	0.991076	4.65169	3.29e-06	0.000844161
DIO2	217.507	-2.3129	0.47658	-4.85312	1.22e-06	0.000437473
LOC101928909	58.9187	4.46153	1.13413	3.93388	8.36e-05	0.0067729
GPR132	191.69	1.27262	0.321403	3.95957	7.51e-05	0.00644707
GOLGA6L2	185.985	4.20127	0.78794	5.33196	9.72e-08	5.68e-05
PWARSN	888.959	2.69839	0.684731	3.94079	8.12e-05	0.00675205
BUB1B	217.621	-1.74894	0.416641	-4.19771	2.7e-05	0.00338718
CASC5	194.446	-2.48606	0.603643	-4.11842	3.81e-05	0.00425023
TTBK2	774.052	-1.37786	0.330528	-4.16868	3.06e-05	0.00360674
HSP90AB4P	327.763	6.1352	1.05923	5.79212	6.95e-09	7.65e-06
ARNT2	3370.38	-1.24629	0.305288	-4.08232	4.46e-05	0.00476918
HBZ	28.7382	6.1503	1.28896	4.77153	1.83e-06	0.000551669
MSLN	66.414	3.12457	0.656425	4.75998	1.94e-06	0.000561447
LOC100128770	199.675	3.42022	0.617236	5.54118	3e-08	2.16e-05
2023-09-12	76.9724	3.10251	0.807406	3.84257	0.000121755	0.00879925
LOC100190986	217.284	3.52959	0.785074	4.49587	6.93e-06	0.00142516
NPIPB5	727.701	2.19804	0.577888	3.80358	0.000142619	0.00970742
NPIPB11	587.247	2.89633	0.761304	3.80443	0.000142132	0.00970742
MVP	3382.77	2.7242	0.652317	4.17619	2.96e-05	0.00353409
SALL1	906.152	-1.59075	0.402441	-3.95276	7.73e-05	0.00651381
ADGRG1	8758.23	-1.1167	0.26698	-4.18269	2.88e-05	0.00351046
CTRB1	35.5757	2.27126	0.504264	4.50411	6.67e-06	0.00141423
SYCE1L	127.755	1.82792	0.471959	3.87305	0.00010748	0.00817811
ANKRD11	14699.2	1.44362	0.313816	4.60023	4.22e-06	0.00097526
SPNS3	56.6336	2.72255	0.565089	4.81791	1.45e-06	0.000488828
FAM64A	181.775	-2.56401	0.571661	-4.4852	7.28e-06	0.00148212
ALOX12	116.279	1.32303	0.296832	4.45716	8.31e-06	0.00161937
ASGR1	1214.35	2.37124	0.615453	3.85284	0.000116755	0.00857463
MIR6883	61.6157	4.63789	1.1007	4.2136	2.51e-05	0.00324444
NSRP1	1690.24	1.69038	0.429147	3.93892	8.18e-05	0.00675205
LUC7L3	35636.4	3.04981	0.633579	4.81362	1.48e-06	0.000488828
MED13	2340.07	-0.911171	0.223003	-4.08591	4.39e-05	0.00472296
SNORD104	149.515	4.00162	0.909877	4.39798	1.09e-05	0.00182607
KCNJ16	52.6564	-2.95166	0.753672	-3.91638	8.99e-05	0.00718517
BTBD17	194.779	-2.0956	0.525144	-3.99054	6.59e-05	0.00599015
BIRC5	193.165	-1.7925	0.403716	-4.44	9e-06	0.00167734
LOC101928855	70.3548	4.32781	0.987608	4.38211	1.18e-05	0.00192983
MAFG	2816.94	0.823687	0.215726	3.81821	0.000134426	0.00937821
DLGAP1-AS5	399.543	5.42299	1.28467	4.2213	2.43e-05	0.00317945
LDLRAD4-AS1	130.874	5.14489	1.19653	4.29984	1.71e-05	0.00248004
SLC14A2	22.2705	3.49241	0.875825	3.98757	6.68e-05	0.00603631
C19orf35	567.182	4.46576	1.00748	4.43259	9.31e-06	0.00167734
FUT3	550.757	1.94223	0.505267	3.84397	0.00012106	0.00878292
TRAPPC5	976.91	1.15696	0.243131	4.75857	1.95e-06	0.000561447
CLEC4GP1	132.227	2.50124	0.558541	4.47816	7.53e-06	0.00151531
MYO1F	136.181	1.93139	0.455912	4.23632	2.27e-05	0.00310441
CDC37	4822.5	1.12048	0.29024	3.86051	0.00011315	0.00844372
PDE4C	842.332	2.50876	0.409941	6.11981	9.37e-10	1.59e-06
FXYD1	285.627	1.47496	0.363892	4.05329	5.05e-05	0.00499223
CYP2A6	171.86	2.77702	0.71433	3.88759	0.000101245	0.00773733
ERICH4	22.0988	2.54878	0.606037	4.20565	2.6e-05	0.00329244
CEACAM19	587.702	2.03993	0.515817	3.95477	7.66e-05	0.00651381
KCNJ14	229.757	1.81723	0.456327	3.9823	6.83e-05	0.00608342
SPACA6P	288.324	1.61865	0.287353	5.63296	1.77e-08	1.52e-05
OSCAR	96.5862	1.66991	0.414446	4.02927	5.6e-05	0.00528932
A1BG	516.439	1.52446	0.356484	4.27638	1.9e-05	0.00269367
PXDN	4535.58	1.085	0.27337	3.96896	7.22e-05	0.00630292
LOC100506274	29.856	3.10114	0.741786	4.18064	2.91e-05	0.00351046
RRM2	199.576	-2.86999	0.515974	-5.56227	2.66e-08	2.13e-05
FOXN2	545.12	-1.23505	0.288086	-4.2871	1.81e-05	0.0026064
RPL23AP32	149.815	4.86688	1.05754	4.60208	4.18e-06	0.00097526
CEP68	1607.53	-1.23003	0.280244	-4.38913	1.14e-05	0.00188514
EXOC6B	501.228	-1.31673	0.330631	-3.98248	6.82e-05	0.00608342
POLR1A	1021.14	-1.03266	0.237441	-4.34911	1.37e-05	0.0020868
ANKRD36C	4728.57	2.61671	0.66829	3.91552	9.02e-05	0.00718517
ANKRD36	4097.57	2.52362	0.630088	4.00519	6.2e-05	0.00565805
LOC100506076	112.132	2.86533	0.703378	4.07366	4.63e-05	0.0048067
LINC01114	141.356	-1.65276	0.403676	-4.09427	4.23e-05	0.00458204
C2orf49	686.893	-0.859876	0.222626	-3.86243	0.000112266	0.00843933
CKAP2L	143.452	-2.17654	0.346261	-6.28582	3.26e-10	7.06e-07
HNMT	78.5828	-3.69904	0.60344	-6.12992	8.79e-10	1.59e-06
LRP1B	1108.12	-0.941392	0.241584	-3.89674	9.75e-05	0.00763572
FAM133DP	32.6605	3.01881	0.741239	4.07266	4.65e-05	0.0048067
B3GALT1	188.494	-2.13393	0.479777	-4.44776	8.68e-06	0.00164059
SPC25	47.8696	-2.26628	0.570842	-3.97007	7.19e-05	0.00630292
CDCA7	412.116	-1.31998	0.284315	-4.64265	3.44e-06	0.0008603
FAM171B	3035.71	-1.74858	0.248888	-7.02556	2.13e-12	1.13e-08
LOC105747689	40.5658	3.07396	0.801082	3.83726	0.000124415	0.008933
ANKRD44-IT1	57.522	5.17312	1.30286	3.9706	7.17e-05	0.00630292
CREB1	1732.56	-0.972319	0.239528	-4.05931	4.92e-05	0.00493948
PIKFYVE	1773.66	-1.02499	0.248422	-4.12599	3.69e-05	0.00416242
SLC11A1	114.647	3.60288	0.926781	3.88752	0.000101274	0.00773733
INHA	280.612	2.19913	0.473725	4.64221	3.45e-06	0.0008603
RAB17	45.4485	2.61798	0.577178	4.53583	5.74e-06	0.00127859
LRRFIP1	2712.61	1.0805	0.25575	4.22482	2.39e-05	0.00317279
FER1L4	554.478	1.8212	0.354245	5.14108	2.73e-07	0.000150387
RBM12	1688.49	-1.22959	0.318985	-3.8547	0.000115873	0.00857275
MYBL2	214.393	-2.32475	0.368778	-6.30392	2.9e-10	7.06e-07
CEBPB	810.34	1.53491	0.262851	5.83947	5.24e-09	7e-06
NPEPL1	167.68	1.83109	0.473276	3.86897	0.000109294	0.00824908
UCKL1-AS1	185.61	2.19378	0.542707	4.04228	5.29e-05	0.00512118
RNA28S5	420.923	2.12664	0.512108	4.15272	3.29e-05	0.00379606
CDC45	60.6958	-2.66097	0.524324	-5.07506	3.87e-07	0.000190814
SMTN	877.032	1.38334	0.350539	3.94633	7.94e-05	0.00663137
TBC1D22A-AS1	32.5162	4.49676	0.998286	4.50448	6.65e-06	0.00141423
SRGAP3-AS3	174.882	5.14797	1.09543	4.6995	2.61e-06	0.000707472
SLC6A11	440.931	-2.38891	0.380428	-6.27953	3.4e-10	7.06e-07
LRRC3B	511.006	-1.5151	0.312539	-4.84771	1.25e-06	0.000441092
EOMES	165.568	-2.5154	0.6253	-4.02272	5.75e-05	0.00541137
C3orf35	170.413	3.00429	0.633781	4.74026	2.13e-06	0.000596306
ZNF660	67.5733	-1.62081	0.372175	-4.35498	1.33e-05	0.0020758
MST1	1459.46	1.52396	0.337142	4.52022	6.18e-06	0.00136037
LSMEM2	141.39	2.81355	0.64703	4.34841	1.37e-05	0.0020868
GNL3	2645.21	1.02922	0.253394	4.06173	4.87e-05	0.0049339
PRICKLE2-AS3	49.7833	5.52019	1.10889	4.97812	6.42e-07	0.000267068
SENP7	1143.38	-1.3621	0.348289	-3.91083	9.2e-05	0.00729509
PPM1L	632.535	-2.00986	0.345598	-5.8156	6.04e-09	7.07e-06
SOX2-OT	724.697	-1.84489	0.416658	-4.42784	9.52e-06	0.00167734
IGF2BP2-AS1	33.625	6.89862	1.50245	4.59159	4.4e-06	0.0010041
MYL5	287.819	1.5733	0.361008	4.35808	1.31e-05	0.00206383
LOC100130872	51.1981	1.94709	0.466057	4.1778	2.94e-05	0.00353178
DOK7	51.3635	2.14744	0.563194	3.81297	0.000137308	0.00948386
TBC1D14	1834.44	-1.35674	0.357403	-3.7961	0.000146988	0.00989686
ZNF518B	856.147	-1.15964	0.294412	-3.93882	8.19e-05	0.00675205
KCNIP4-IT1	57.1201	5.52334	1.37646	4.01271	6e-05	0.00552631
USP46	1160.03	-1.32025	0.313819	-4.20704	2.59e-05	0.00329244
RPL21P44	208.413	3.05289	0.60305	5.06242	4.14e-07	0.000191321
HOPX	383.466	-1.94854	0.493601	-3.94759	7.89e-05	0.00662605
LOC102723704	129.5	2.31372	0.555612	4.16428	3.12e-05	0.00363125
SLED1	26.8133	6.03809	1.57456	3.83478	0.000125677	0.00894455
CYP4V2	447.373	-1.0307	0.254337	-4.05249	5.07e-05	0.00499223
LIFR	1850.48	-1.65456	0.427563	-3.86974	0.000108951	0.00824908
NNT	1976.01	-1.31483	0.317606	-4.13981	3.48e-05	0.0039915
LOC100272216	74.9141	3.88856	0.962785	4.03886	5.37e-05	0.00513042
ADGRV1	1505.7	-1.37499	0.35707	-3.85077	0.000117745	0.00859382
LIX1	267.775	-2.44441	0.508293	-4.80906	1.52e-06	0.000489386
EPB41L4A-AS1	1801.26	1.52881	0.336283	4.54619	5.46e-06	0.00123191
LMNB1	940.788	-1.38129	0.281296	-4.91044	9.09e-07	0.000361898
PCDHB10	953.897	-1.36044	0.287988	-4.72394	2.31e-06	0.000636732
PCDHGC3	1388.49	-2.31917	0.584721	-3.96628	7.3e-05	0.00632636
ARAP3	1998.97	2.83437	0.734919	3.85671	0.000114922	0.00853612
HAVCR2	120.768	2.97676	0.740995	4.01724	5.89e-05	0.0054834
RAB24	1855.41	0.917201	0.239345	3.83212	0.000127043	0.00900753
ELOVL2	678.541	-1.513	0.30364	-4.98287	6.26e-07	0.000266507
HIVEP1	925.766	-1.08253	0.27833	-3.88937	0.000100506	0.00773733
LINC01108	21.1768	3.7221	0.95501	3.89744	9.72e-05	0.00763572
SCGN	452.473	-2.40927	0.519608	-4.6367	3.54e-06	0.000871915
ZSCAN12	395.793	-1.13294	0.24299	-4.66251	3.12e-06	0.000812093
ZSCAN23	129.589	-1.5478	0.302504	-5.11663	3.11e-07	0.000161724
UHRF1BP1	817.353	-1.07907	0.249418	-4.32636	1.52e-05	0.00225908
B3GAT2	307.99	-2.16234	0.452163	-4.78221	1.73e-06	0.000540885
TTK	111.102	-2.30382	0.478689	-4.81276	1.49e-06	0.000488828
PNISR	12101.1	2.3362	0.609067	3.8357	0.000125207	0.00894455
LATS1	1733.48	-1.22501	0.298401	-4.10525	4.04e-05	0.00442084
LOC729658	10.7134	3.8493	0.997139	3.86035	0.000113227	0.00844372
MICALL2	1466.31	1.28473	0.287915	4.46219	8.11e-06	0.00161543
SP4	727.926	-1.07566	0.23351	-4.60646	4.1e-06	0.00097526
LINC01176	87.9614	2.61712	0.589663	4.43834	9.07e-06	0.00167734
INHBA	269.667	2.66703	0.656666	4.06147	4.88e-05	0.0049339
NPC1L1	141.708	2.28599	0.51285	4.45742	8.3e-06	0.00161937
SEC61G	2508.86	1.3546	0.240428	5.63413	1.76e-08	1.52e-05
EGFR	2286.68	-2.4094	0.47022	-5.12399	2.99e-07	0.000159982
DLX6-AS1	720.47	-3.53906	0.454917	-7.77958	7.28e-15	1.36e-10
RPL19P12	34.8861	4.53722	1.15264	3.93637	8.27e-05	0.0067729
LINC01004	299.644	2.61322	0.6054	4.31652	1.59e-05	0.00231795
LSMEM1	296.799	1.53392	0.402431	3.81162	0.000138056	0.0095005
KCND2	569.665	-1.81754	0.445729	-4.07768	4.55e-05	0.00479778
TSPAN12	209.45	-1.73131	0.437011	-3.9617	7.44e-05	0.00641918
PTPRZ1	20416	-2.18628	0.300689	-7.27089	3.57e-13	3.34e-09
STRIP2	163.239	-1.38708	0.328432	-4.22335	2.41e-05	0.00317279
CEP41	476.166	-1.12249	0.265725	-4.22424	2.4e-05	0.00317279
SSPO	669.576	1.52596	0.241538	6.31766	2.66e-10	7.06e-07
WDR60	6131.25	2.70212	0.613762	4.40256	1.07e-05	0.00180405
PRSS55	37.7582	3.06662	0.551797	5.55751	2.74e-08	2.13e-05
SLC35G5	162.248	3.83743	0.870153	4.41006	1.03e-05	0.0017884
BIN3-IT1	63.5929	4.34763	1.03139	4.2153	2.49e-05	0.0032424
GNRH1	79.8843	1.69022	0.434263	3.89216	9.94e-05	0.00768481
ESCO2	49.2259	-2.53879	0.5624	-4.51421	6.36e-06	0.00138326
PBK	152.451	-3.00515	0.428796	-7.00834	2.41e-12	1.13e-08
MCM4	1298.41	-1.30214	0.306176	-4.25291	2.11e-05	0.00294755
CYP7B1	66.7121	-1.91144	0.47621	-4.01386	5.97e-05	0.00552631
PMP2	3023.49	-1.9778	0.5027	-3.93435	8.34e-05	0.0067729
MMP16	774.722	-1.84349	0.332237	-5.54873	2.88e-08	2.15e-05
MAFA-AS1	38.3205	3.6715	0.907319	4.04654	5.2e-05	0.00506756
SCX	305.482	2.88841	0.641773	4.50067	6.77e-06	0.00141423
IL11RA	1153.49	1.63171	0.288285	5.66006	1.51e-08	1.52e-05
TPM2	5076.61	2.71627	0.53679	5.0602	4.19e-07	0.000191321
RGP1	203.598	-1.72114	0.433726	-3.96827	7.24e-05	0.00630292
HRCT1	73.5967	3.0541	0.755659	4.04164	5.31e-05	0.00512118
MELK	118.731	-2.91545	0.566738	-5.14427	2.69e-07	0.000150387
ERCC6L2	813.353	-1.02341	0.257184	-3.9793	6.91e-05	0.00613165
ZNF367	159.723	-1.39604	0.339509	-4.11195	3.92e-05	0.00431972
MIR4668	18.301	7.92294	2.08638	3.79745	0.000146191	0.00987868
GOLGA2	5711.3	1.23836	0.314792	3.9339	8.36e-05	0.0067729
GTF3C4	761.068	-1.18221	0.306851	-3.85272	0.000116814	0.00857463
PNPLA7	603.775	1.91188	0.413838	4.61988	3.84e-06	0.000933389
LINC00685	553.899	3.15482	0.773762	4.07724	4.56e-05	0.00479778
AKAP17A	3712.02	1.1359	0.271646	4.18154	2.9e-05	0.00351046
MBTPS2	610.543	-1.07709	0.270384	-3.98354	6.79e-05	0.00608342
GPR34	53.4586	4.78142	1.07345	4.45427	8.42e-06	0.00162025
CFP	128.982	2.31825	0.523751	4.42625	9.59e-06	0.00167734
TSPYL2	7007.58	1.48163	0.242969	6.09801	1.07e-09	1.68e-06
SLC25A53	231.085	-1.45859	0.368748	-3.95553	7.64e-05	0.00651381
AMOT	1029.48	-1.22913	0.257764	-4.76842	1.86e-06	0.000551669
KLHL13	698.519	-1.46963	0.362986	-4.04873	5.15e-05	0.0050466
UPF3B	2689.02	2.37783	0.624638	3.80673	0.000140815	0.00965482
ARHGAP4	458.771	1.5923	0.314678	5.06008	4.19e-07	0.000191321
