## Supplementary material for "Hypoxia disrupts circadian rhythms in astrocytes and causes synapse engulfment defects": Primary antibody list

### Sheet: Extended Table 6
Extended Table 6. Primary antibody list
Primary antibodies
Antibody name	Vendor and Catalog Number
Human GFAP	Dako, Z033429-2
Human LAMP2	Abcam, ab25631
Human REV-ERBα	Abnova, H00009572P01
Human MEGF10	EMD Millipore, ABC10
Human MERTK	Santa Cruz Biotechnology, sc-365499
Human HIF1α	Cell Signaling Technology, 14179S
Human β-Actin	Cell Signaling Technology, 4970S
Human SOX2	R&D Systems, AF2018-SP
Human PAX6	Biolegend, PRB-278P
Human HepaCAM	R&D Systems, MAB4108
Human Thy1	R&D Systems, MAB7335
Mouse S100β	Abcam, ab52642
Mouse Lamp2	Abcam, ab13524
