## Supplementary material for "Hypoxia disrupts circadian rhythms in astrocytes and causes synapse engulfment defects": Primers for RT-qPCR

### Sheet: Extended Table 7
Extended Table 7. Primers for RT-qPCR
Gene	Forward primer	Reverse primer
Human REV-ERBα	TGGACTCCAACAACAACACAG	GATGGTGGGAAGTAGGTGGG
Human CLOCK	ACGACGAGAACTTGGCATTG	TCCGAGAAGAGGCAGAAGG
Human MEGF10	ACTGGATTGGGACAGCATCA	GGATGTGGGTATGACTCTTGC
Human RPL13A	CCTGGAGGAGAAGAGGAAAGAGA	TTGAGGACCTCTGTGTATTTGTCAA
Mouse Clock	GGCCAGGTTGTCCCTGCTAA	ACAGTGGGGCTGTGAGAGTG
Mouse Gapdh	CTGGAGAAACCTGCCAAG	AGAGTGGGAGTTGCTGTTG
