## Supplementary material for "Hypoxia disrupts circadian rhythms in astrocytes and causes synapse engulfment defects": Sequences for CRISPRa synthetic crRNAs

### Sheet: Extended Table 8
Extended Table 8. Sequences for CRISPRa synthetic crRNAs
Name	Sequences
crRNA non-targeting pool	GATACGTCGGTACCGGACCG
	GTAACGCGAACTACGCGGGT
	GTCGACGTTATTGCCGGTCG
	GGAAACCTACGTCGACGAAT
crRNA MEGF10 targeting pool	GCCCGAGCGGCCAACTGGAG
	AAATGTTGGGGTCACCGCAG
	GCAGGGGCGACTCACGATCG
	GGTGGAAGCCGCTCAGGCAG
